# *De novo* germline mutation in the Dual Specificity Phosphatase 10 gene accelerates autoimmune diabetes in Non-Obese Diabetic (NOD) mice

**DOI:** 10.1101/2020.12.30.424747

**Authors:** Anne-Perrine Foray, Sophie Candon, Sara Hildebrand, Cindy Marquet, Fabrice Valette, Coralie Pecquet, Sebastien Lemoine, Francina Langa-Vives, Michael Dumas, Peipei Hu, Père Santamaria, Stephen Lyon, Lindsay Scott, Chun Hui Bu, Tao Wang, Darui Xu, Eva Marie Y. Moresco, Claudio Scazzocchio, Jean-François Bach, Bruce Beutler, Lucienne Chatenoud

**Affiliations:** Université de Paris, Paris, France; Institut Necker-Enfants Malades, CNRS UMR8253, Inserm UMR1151, Paris, France; Center for the Genetics of Host Defense, University of Texas Southwestern Medical Center, Dallas, TX 75390, USA; Mouse Genetics Engineering Center, Institut Pasteur, 75724, Paris, France; CNRS UMR7242, Biotechnology and Cell Signaling, University of Strasbourg, 67412, Illkirch, Cedex, France; Julia McFarlane Diabetes Research Centre (JMDRC) and Department of Microbiology, Immunology and Infectious Diseases, Snyder Institute for Chronic Diseases and Hotchkiss Brain Institute, Cumming School of Medicine, University of Calgary, Alberta, Canada; Quantitative Biomedical Research Center, Department of Population and Data Sciences, University of Texas Southwestern Medical Center, Dallas, TX 75390, USA; Department of Microbiology, Imperial College London, London SW7 2AZ, United Kingdom

**Author notes:** Equal contributions (Anne-Perrine Foray, Sophie Candon). Anne-Perrine Foray, Weill Cornell Medicine, New York, NY, USA, Sophie Candon, Laboratoire d’immunologie et biothérapies, CHU de Rouen, 76000, Rouen, France. Correspondence: Jean-François Bach,; Bruce Beutler,; Lucienne Chatenoud,.

## Abstract

Here we report the isolation by selective breeding of two sublines of Non-Obese Diabetic (NOD) mice exhibiting a significant difference in the incidence of autoimmune type 1 diabetes (T1D). Whole genome sequencing of the NOD/Nck^H^ (high T1D incidence) and NOD/Nck^L^ (low T1D incidence) revealed the presence of a limited number of variants specific to each subline. Treating the age of T1D onset as a quantitative trait and using automated meiotic mapping (AMM), enhanced susceptibility in the NOD/Nck^H^ subline was unambiguously attributed to a recessive allele of *Dusp10* which encodes a dual specificity phosphatase. The causative effect of the mutation was verified with a high level of confidence by targeting *Dusp10* with CRISPR/Cas9 in NOD/Nck^L^ mice: in these animals a higher incidence of diabetes was observed. Expression of wild-type *Dusp10* correlated with higher levels of surface PD-L1 in the islets of NOD/Nck^L^ mice.
