## Supplementary Table 1 for "*De novo* germline mutation in the Dual Specificity Phosphatase 10 gene accelerates autoimmune diabetes in Non-Obese Diabetic (NOD) mice"

### Sheet: Sheet1
Supplementary Table 1. Validated DNA sequence variants distinguishing NOD/NckH and NOD/NckL sublines
chromosome	coordinate	ref	alt	zygosity	quality	effect_type	effect_class	gene_symbol	transcript_id	mutation	validation_status	amplicon_id	subline
1	20611414	G	A	Het	999	INTRON		Pkhd1	ENSMUST00000088448		TRUE	LCD180001	NOD/NckH
1	20914658	G	T	Het	999	INTRON		Paqr8	ENSMUST00000189400		TRUE	LCD180167	NOD/NckL
1	52183367	T	G	Het	999	INTRON		Gls	ENSMUST00000114513		TRUE	LCD180002	NOD/NckH
1	80716623	N	<DEL>	Het	779.4	INTRON		Dock10	ENSMUST00000077946		TRUE	LCD180175	NOD/NckL
1	84754482	N	<DEL>	Het	587.76	SPLICE_SITE_REGION+INTRON		Trip12	ENSMUST00000186894		TRUE	LCD180176	NOD/NckL
1	90521526	GACACACACACACACACACACACACACACACACACACAC	GACACACACACACACACACACACACACACACACACAC	Het	77.1	EXON		Gm35048	ENSMUST00000192105		TRUE	LCD180007	NOD/NckH
1	139114764	G	A	Het	999	INTRON		Dennd1b	ENSMUST00000094505		TRUE	LCD180009	NOD/NckH
1	153744230	G	A	Het	999	UTR_3_PRIME		Rgs16	ENSMUST00000027748		TRUE	LCD180168	NOD/NckH
1	162406561	CATATATATATATATATATATATA	CATATATATATATATATATATA	Het	104	INTRON		Dnm3	ENSMUST00000070330		TRUE	LCD180010	NOD/NckL
1	173880218	G	C	Het	88.6	START_GAINED		Mndal	ENSMUST00000188804		TRUE	LCD180012	NOD/NckL
1	184037056	G	T	Het	999	NON_SYNONYMOUS_CODING	MISSENSE	Dusp10	ENSMUST00000048655	C73F	TRUE	LCD180013	NOD/NckH
1	184822788	TAGGCAGCCAATCAGAGCACTGCCTCTCAGCGCCAGGCAGCCAATCAGAGCACTGCCTCTCAGCGCCAGGCA	TAGGCAGCCAATCAGAGCACTGCCTCTCAGCGCCAGGCA	Het	999	INTRON		Marchf2	ENSMUST00000068725		TRUE	LCD180014	NOD/NckH
2	6779076	N	<DEL>	Het	3478.55	INTRON		Celf2	ENSMUST00000114924		TRUE	LCD180186	NOD/NckH
2	22900968	C	T	Het	999	INTRON		Pdss1	ENSMUST00000053729		TRUE	LCD180016	NOD/NckH
2	42237562	G	C	Het	999	INTRON		Lrp1b	ENSMUST00000052550		TRUE	LCD180017	NOD/NckH
2	63049799	A	G	Het	999	INTRON		Kcnh7	ENSMUST00000075052		TRUE	LCD180018	NOD/NckH
2	106721428	C	A	Het	999	INTRON		Mpped2	ENSMUST00000016530		TRUE	LCD180020	NOD/NckH
2	110016318	N	<DEL>	Het	1485.22	UPSTREAM		Ccdc34	ENSMUST00000028580		TRUE	LCD180188	NOD/NckH
2	150419848	C	T	Het	999	INTRON		Zfp442	ENSMUST00000109916		TRUE	LCD180022	NOD/NckH
3	35938005	GAAAAAAAAA	GAAAAAAAAAA	Het	999	UPSTREAM		Dcun1d1	ENSMUST00000108182		TRUE	LCD180024	NOD/NckL
3	55701527	G	T	Het	999	INTRON		Nbea	ENSMUST00000029374		TRUE	LCD180025	NOD/NckL
3	93397541	T	A	Het	116	NON_SYNONYMOUS_CODING	MISSENSE	Rptn	ENSMUST00000045912	L727Q	TRUE	LCD180027	NOD/NckL
3	99214774	N	<DEL>	Het	499.45	FRAME_SHIFT+SPLICE_SITE_REGION		Wars2	ENSMUST00000004343		TRUE	LCD180192	NOD/NckL
3	118534557	AACACACACACACACACACACACACACACACACA	AACACACACACACACACACACACACACACACACACA	Het	999	EXON		Gm37928	ENSMUST00000193265		TRUE	LCD180029	NOD/NckL
3	137939400	G	A	Het	999	INTRON		Dapp1	ENSMUST00000029806		TRUE	LCD180030	NOD/NckH
4	19563382	G	T	Het	999	INTRON		Cpne3	ENSMUST00000029885		TRUE	LCD180032	NOD/NckL
4	104046572	T	G	Het	999	INTRON		Dab1	ENSMUST00000106827		TRUE	LCD180035	NOD/NckH
4	124829316	A	G	Het	999	INTRON		Mtf1	ENSMUST00000030723		TRUE	LCD180036	NOD/NckH
4	130730549	N	<DEL>	Het	280.17	SPLICE_SITE_DONOR+INTRON		Pum1	ENSMUST00000030315		TRUE	LCD180195	NOD/NckH
4	133970363	TAA	TA	Het	999	UTR_3_PRIME		Dhdds	ENSMUST00000105887		TRUE	LCD180037	NOD/NckH
4	149952486	C	T	Het	999	INTRON		Spsb1	ENSMUST00000038562		TRUE	LCD180169	NOD/NckL
5	19954511	T	C	Het	999	INTRON		Magi2	ENSMUST00000101558		TRUE	LCD180044	NOD/NckH
5	31487373	GAGAAG	GAG	Het	999	CODON_DELETION		4930548H24Rik	ENSMUST00000031020		TRUE	LCD180045	NOD/NckL
5	53816709	A	C	Het	999	INTRON		Tbc1d19	ENSMUST00000037337		TRUE	LCD180046	NOD/NckH
5	76658742	GGTGTGTGTGTGTGTGTGTGTGTGTGTGTGTGTGTGTGTGTG	GGTGTGTGTGTGTGTGTGTGTGTGTGTGTGTGTGTGTGTG	Het	133	INTRON		C530008M17Rik	ENSMUST00000128112		TRUE	LCD180047	NOD/NckL
5	76956744	N	<DEL>	Het	558.1	SPLICE_SITE_DONOR+INTRON		Paics	ENSMUST00000031160		TRUE	LCD180197	NOD/NckL
5	98707508	G	A	Het	999	INTRON		1700007G11Rik	ENSMUST00000080333		TRUE	LCD180048	NOD/NckL
5	117943253	C	A	Het	999	SYNONYMOUS_CODING	SILENT	Nos1	ENSMUST00000171055		TRUE	LCD180050	NOD/NckL
5	130187586	N	<DEL>	Het	748.39	FRAME_SHIFT+SPLICE_SITE_REGION		Rabgef1	ENSMUST00000026390		TRUE	LCD180198	NOD/NckL
5	135222058	G	T	Het	999	SYNONYMOUS_CODING	SILENT	Baz1b	ENSMUST00000002825		TRUE	LCD180051	NOD/NckL
6	18844316	G	A	Het	28.9	UPSTREAM		Lsm8	ENSMUST00000056398		TRUE	LCD180053	NOD/NckH
6	18854321	G	A	Het	999	DOWNSTREAM		Lsm8	ENSMUST00000056398		TRUE	LCD180054	NOD/NckL
6	28446313	G	T	Het	999	SYNONYMOUS_CODING	SILENT	Pax4	ENSMUST00000031718		TRUE	LCD180055	NOD/NckH
6	48141269	C	T	Het	999	INTRON		Gm16630	ENSMUST00000180741		TRUE	LCD180056	NOD/NckH
6	86667406	T	C	Het	999	INTRON		Mxd1	ENSMUST00000001184		TRUE	LCD180058	NOD/NckH
6	106553940	A	G	Het	999	INTRON		Cntn4	ENSMUST00000113261		TRUE	LCD180059	NOD/NckH
6	148183203	G	T	Het	999	SYNONYMOUS_CODING	SILENT	Ergic2	ENSMUST00000136008		TRUE	LCD180061	NOD/NckH
7	30878082	C	T	Het	999	NON_SYNONYMOUS_CODING	MISSENSE	Cd22	ENSMUST00000019248	R2H	TRUE	LCD180064	NOD/NckL
7	64622160	A	T	Het	999	INTRON		Apba2	ENSMUST00000032732		TRUE	LCD180067	NOD/NckH
7	87243067	A	G	Het	999	UPSTREAM		Nox4	ENSMUST00000068829		TRUE	LCD180171	NOD/NckL
8	40292318	A	C	Het	999	INTRON		Fgf20	ENSMUST00000118639		TRUE	LCD180076	NOD/NckL
8	81693010	C	T	Het	999	INTRON		Inpp4b	ENSMUST00000213285		TRUE	LCD180078	NOD/NckH
8	99723425	A	G	Het	999	INTRON		A330008L17Rik	ENSMUST00000153366		TRUE	LCD180079	NOD/NckH
8	111076136	C	A	Het	999	SPLICE_SITE_REGION+INTRON		Clec18a	ENSMUST00000039597		TRUE	LCD180080	NOD/NckH
8	111993708	N	<DEL>	Het	549.59	SPLICE_SITE_ACCEPTOR+INTRON		Kars	ENSMUST00000093120		TRUE	LCD180203	NOD/NckL
8	119633519	G	T	Het	999	STOP_GAINED	NONSENSE	Kcng4	ENSMUST00000061828	Y39*	TRUE	LCD180081	NOD/NckH
8	122495569	G	A	Het	999	NON_SYNONYMOUS_CODING	MISSENSE	Piezo1	ENSMUST00000156333	R942W	TRUE	LCD180082	NOD/NckH
8	124675866	G	A	Het	43.9	INTRON		Ttc13	ENSMUST00000041614		TRUE	LCD180083	NOD/NckH
9	20438546	C	A	Het	999	NON_SYNONYMOUS_CODING	MISSENSE	Zfp26	ENSMUST00000159569	A241S	TRUE	LCD180084	NOD/NckH
9	22442083	N	<DEL>	Het	2735.94	INTRON		9530077C05Rik	ENSMUST00000058868		TRUE	LCD180205	NOD/NckH
9	36533553	T	C	Het	999	UTR_3_PRIME		Gm5615	ENSMUST00000098900		TRUE	LCD180172	NOD/NckL
9	66761676	C	A	Het	999	INTRON		Car12	ENSMUST00000071889		TRUE	LCD180088	NOD/NckL
9	82186959	A	G	Het	999	INTRON		Mei4	ENSMUST00000189832		TRUE	LCD180089	NOD/NckH
9	123083022	AACACACACACACACACACACACACACACACAC	AACACACACACACACACACACACACACACACACAC	Het	999	INTRON		Zdhhc3	ENSMUST00000147563		TRUE	LCD180094	NOD/NckL
10	11940963	AGTGTGTGTGTGTGTGTGTGTGTGTGTGTG	AGTGTGTGTGTGTGTGTGTGTGTGTGTGTGTG	Het	999	EXON		Gm22194	ENSMUST00000116869		TRUE	LCD180095	NOD/NckH
10	28574987	T	C	Het	999	INTRON		Ptprk	ENSMUST00000218276		TRUE	LCD180096	NOD/NckH
10	41521926	G	T	Het	999	NON_SYNONYMOUS_CODING	MISSENSE	Cd164	ENSMUST00000019962	A59S	TRUE	LCD180097	NOD/NckL
10	60786171	C	G	Het	999	INTRON		Unc5b	ENSMUST00000077925		TRUE	LCD180098	NOD/NckH
10	80299974	G	C	Het	999	INTRON		Apc2	ENSMUST00000154212		TRUE	LCD180099	NOD/NckL
10	100341444	T	C	Het	57.7	NON_SYNONYMOUS_CODING	MISSENSE	Gm4302	ENSMUST00000168769	W197R	TRUE	LCD180100	NOD/NckH
10	127367140	N	<DEL>		606.46	INTRON		Inhbc	ENSMUST00000026472		TRUE	LCD180178	NOD/NckH
10	130478714	C	T	Het	999	NON_SYNONYMOUS_CODING	MISSENSE	Vmn2r87	ENSMUST00000164227	M334I	TRUE	LCD180101	NOD/NckL
11	38506923	T	C	Het	999	INTRON		Gm12130	ENSMUST00000133599		TRUE	LCD180102	NOD/NckL
11	58817440	T	A	Het	179	NON_SYNONYMOUS_CODING	MISSENSE	Olfr313	ENSMUST00000217506	V144D	TRUE	LCD180103	NOD/NckH
11	59375641	T	G	Het	999	UTR_5_PRIME		Prss38	ENSMUST00000061481		TRUE	LCD180104	NOD/NckH
11	62419782	N	<DEL>	Het	151.81	SPLICE_SITE_ACCEPTOR+INTRON		Ncor1	ENSMUST00000069456		TRUE	LCD180179	NOD/NckL
11	80985744	C	A	Het	999	INTRON		Asic2	ENSMUST00000021045		TRUE	LCD180105	NOD/NckL
11	96155258	C	T	Het	999	INTRON		Ttll6	ENSMUST00000167258		TRUE	LCD180106	NOD/NckH
11	106250059	G	T	Het	999	SPLICE_SITE_REGION+INTRON		Ftsj3	ENSMUST00000021048		TRUE	LCD180107	NOD/NckH
11	120469578	CTTTTTTT	CTTTTTT	Het	999	SPLICE_SITE_REGION+INTRON		Hgs	ENSMUST00000026900		TRUE	LCD180108	NOD/NckL
12	113661873	C	T	Het	999	SYNONYMOUS_CODING	SILENT	Ighv5-9	ENSMUST00000103448		TRUE	LCD180116	NOD/NckL
12	113661877	C	T	Het	999	NON_SYNONYMOUS_CODING	MISSENSE	Ighv5-9	ENSMUST00000103448	S82N	TRUE	LCD180117	NOD/NckL
13	40092967	G	A	Het	999	INTRON		Ofcc1	ENSMUST00000054635		TRUE	LCD180119	NOD/NckH
13	62166651	C	T	Het	999	INTRON		Zfp808	ENSMUST00000099449		TRUE	LCD180120	NOD/NckL
13	64287285	G	A	Het	119	INTRON		Aaed1	ENSMUST00000221118		TRUE	LCD180173	NOD/NckL
13	83605823	G	A	Het	999	INTRON		Mef2c	ENSMUST00000198199		TRUE	LCD180121	NOD/NckH
13	100520567	C	T	Het	999	INTRON		Ocln	ENSMUST00000022140		TRUE	LCD180122	NOD/NckL
14	20469411	C	T	Het	999	NON_SYNONYMOUS_CODING	MISSENSE	Anxa7	ENSMUST00000100844	G113E	TRUE	LCD180123	NOD/NckH
14	26849385	G	T	Het	999	NON_SYNONYMOUS_CODING	MISSENSE	Dnah12	ENSMUST00000022433	G2817V	TRUE	LCD180124	NOD/NckL
14	53461518	C	T	Het	999	NON_SYNONYMOUS_CODING	MISSENSE	Trav7-4	ENSMUST00000181728	L41F	TRUE	LCD180126	NOD/NckL
14	74905021	C	T	Het	999	INTRON		Lrch1	ENSMUST00000088970		TRUE	LCD180127	NOD/NckL
14	96317730	G	C	Het	999	INTRON		Klhl1	ENSMUST00000022666		TRUE	LCD180128	NOD/NckH
15	12817993	G	A	Het	999	SYNONYMOUS_CODING	SILENT	6030458C11Rik	ENSMUST00000057256		TRUE	LCD180129	NOD/NckH
15	35846957	G	T	Het	999	NON_SYNONYMOUS_CODING	MISSENSE	Vps13b	ENSMUST00000048646	A2629S	TRUE	LCD180130	NOD/NckH
15	97988981	C	A	Het	999	SYNONYMOUS_CODING	SILENT	Col2a1	ENSMUST00000023123		TRUE	LCD180132	NOD/NckL
16	26631593	C	A	Het	999	INTRON		Il1rap	ENSMUST00000096129		TRUE	LCD180134	NOD/NckH
16	43921801	G	A	Het	999	INTRON		Ccdc191	ENSMUST00000178400		TRUE	LCD180135	NOD/NckH
16	74055954	N	<DEL>	Het	247.84	INTRON		Robo2	ENSMUST00000117785		TRUE	LCD180183	NOD/NckH
16	77618281	G	A	Het	999	EXON		Gm37311	ENSMUST00000195541		TRUE	LCD180137	NOD/NckH
16	81898291	N	<DEL>		3361.3						TRUE	LCD180184	NOD/NckH
16	85025412	C	G	Het	999	SPLICE_SITE_REGION+INTRON		App	ENSMUST00000005406		TRUE	LCD180138	NOD/NckH
17	35380405	G	A	Het	999	NON_SYNONYMOUS_CODING	MISSENSE	H2-Q4	ENSMUST00000081435	D155N	TRUE	LCD180141	NOD/NckL
17	36031216	T	C	Het	78.4	INTRON		H2-T23	ENSMUST00000102678		TRUE	LCD180142	NOD/NckL
17	39843971	C	G	Het	999	EXON		Gm26917	ENSMUST00000192833		TRUE	LCD180143	NOD/NckL
17	39848555	T	C	Het	999	EXON		Gm42418	ENSMUST00000182010		TRUE	LCD180144	NOD/NckL
17	46737536	GGATGGAT	GGATAGATAGATAGATAGATGGAT		46.7	FRAME_SHIFT		Cnpy3	ENSMUST00000145877		TRUE	LCD180146	NOD/NckL
17	58162160	G	C	Het	999	INTRON		Cntnap5c	ENSMUST00000076038		TRUE	LCD180147	NOD/NckH
18	12129982	G	T	Het	999	INTRON		Riok3	ENSMUST00000025270		TRUE	LCD180148	NOD/NckH
18	31597313	C	A	Het	999	INTRON		Slc25a46	ENSMUST00000060396		TRUE	LCD180149	NOD/NckH
18	51200324	C	T	Het	999	INTRON		Prr16	ENSMUST00000116639		TRUE	LCD180150	NOD/NckL
18	72297447	G	A	Het	999	INTRON		Dcc	ENSMUST00000114943		TRUE	LCD180151	NOD/NckH
19	20626646	C	A	Het	999	INTRON		Aldh1a1	ENSMUST00000087638		TRUE	LCD180152	NOD/NckL
X	7560336	C	A	Het	999	NON_SYNONYMOUS_CODING	MISSENSE	Ppp1r3f	ENSMUST00000150787	G562V	TRUE	LCD180154	NOD/NckH
X	69747535	C	A	Het	999	INTRON		Aff2	ENSMUST00000033532		TRUE	LCD180156	NOD/NckH
X	112998750	G	A	Het	999	INTRON		Gm14936	ENSMUST00000137765		TRUE	LCD180158	NOD/NckL
X	134578825	T	C	Het	999	INTRON		Btk	ENSMUST00000033617		TRUE	LCD180159	NOD/NckL
X	159279215	A	G	Het	999	SPLICE_SITE_REGION+INTRON		Rps6ka3	ENSMUST00000126686		TRUE	LCD180160	NOD/NckH
X	170005564	T	A	Het	30.7	SPLICE_SITE_REGION+INTRON		Mid1	ENSMUST00000171433		TRUE	LCD180163	NOD/NckH
